# Temporal-spatially metabolic reprogramming rewires the H3K27ac landscape to enable the initiation of liver regeneration

**DOI:** 10.1101/2024.07.07.602368

**Authors:** Qi Zheng, Xiaojiaoyang Li, Zhenyu Xu, Yajie Cai, Fanghong Li, Xiaoyong Xue, Shuo Li, Rong Sun, Guifang Fan, Jianzhi Wu, Jiaorong Qu, Runping Liu

## Abstract

The liver possesses extensive regenerative capacity. Nevertheless, the most proximal events driving the transition from quiescent to proliferative hepatocytes remain largely elusive. Using the combination of spatiotemporal metabolomics and transcriptomics, our study mapped out the temporal-spatial landscape of metabolic reprogramming, epigenetic remodeling, and transcriptomic rewiring from 3 to 12 hours post-partial hepatectomy. Specifically, we identified a profound metabolic shift towards hyperactive fatty acid oxidation (FAO) and suppressed phospholipid biosynthesis during the preparation phase of liver regeneration, which were surprisingly reversed afterwards. FAO-dependent accumulation of Acetyl-CoA particularly remodeled H3K27ac landscape. These metabolic reprograming and epigenetic regulation were spatially specific, aligning with the zonation of hepatocyte proliferation. Blocking FAO in etomoxir-treated or hepatocyte-specific *Cpt1a* knockout mice, suppressing Acetyl-CoA biosynthesis, and inhibiting histone acetyltransferase all resulted in lethal liver regeneration deficiency. CUT&Tag analysis further revealed that the reshaping of H3K27ac profiles favored the transcription of genes associated with cell cycle transition and mitosis, and rewired the metabolic gene network. Collectively, we highlight a previously underappreciated role of FAO in epigenetic remodeling that is essential for the initiation of liver regeneration, offering exciting opportunity for the rescue of regeneration-deficient livers.

**Graphical Abstract:** 
