## Supplementary Tables S1-S3 for "Temporal-spatially metabolic reprogramming rewires the H3K27ac landscape to enable the initiation of liver regeneration": table S3.xlsx

### Sheet: Table S3
Table S3. The transcriptional regulatory networks of H3K27ac-related genes predicted from the ChEA3 database, related to Figure 7
TF	Score	FET	Overlapping
FOXM1	-0.619823	109.44	299
E2F1	-0.970021	114.461	415
MYC	-1.86923	28.1801	525
EGR1	-2.18241	15.5325	294
CREB1	-2.23121	11.422	428
TEAD4	-2.27184	27.4132	370
STAT3	-2.29929	17.5051	324
E2F3	-2.35353	65.4145	166
YY1	-2.43104	22.0133	341
E2F2	-2.57898	93.7178	160
SP1	-2.69108	19.3416	235
CENPA	-0.60206	75.2191	164
ZNF367	-0.778151	110.299	197
E2F7	-0.913814	102.338	259
PA2G4	-1.02119	47.1786	144
MYBL2	-1.06707	109.44	438
TFDP1	-1.18327	81.1315	256
ZNF695	-1.2388	87.4712	178
PRMT3	-1.40943	70.2681	190
DNMT1	-1.41497	87.4484	153
ZNF93	-1.43664	59.9702	164
ZNF878	-1.4624	16.5887	107
HMGA1	-1.59472	42.1728	190
ZNF888	-1.60206	16.5887	56
ZNF146	-1.6467	33.6413	154
ZNF239	-1.69609	27.3174	151
CEBPZ	-1.72916	39.4185	236
CHAMP1	-1.75967	4.72033	96
HMGA2	-1.76095	22.1776	114
ZNF670	-1.77085	51.66	135
ZNF280C	-1.77327	23.607	133
TP53	-1.79099	33.0448	330
ZBED4	-1.80618	19.2669	148
PCGF6	-1.81511	74.5465	170
ZNF730	-1.81624	27.7918	102
ZBTB9	-1.84092	16.7918	127
ARNTL2	-1.8827	35.2935	132
CEBPG	-1.9058	15.0432	191
ETV4	-1.90849	31.2157	212
THAP12	-1.97081	3.95039	73
E2F5	-1.98565	32.2324	206
ZFP69B	-1.989	29.3327	100
TCF3	-1.99198	23.607	347
NFYB	-2.01115	39.4185	323
MYB	-2.01157	63.1776	292
ZNF92	-2.01199	26.56	178
HIF1A	-2.01536	20.7807	169
XBP1	-2.01828	16.7918	169
ZNF215	-2.01828	37.7025	147
AHRR	-2.02735	57.6482	133
ZNF714	-2.02938	62.337	157
ZNF281	-2.0306	14.3714	131
JUN	-2.0465	12.0343	333
MTF2	-2.04805	13.0105	194
NFXL1	-2.0569	16.0914	128
FOSL1	-2.06446	16.7918	178
CDC5L	-2.07664	25.8102	124
ZNF107	-2.08529	35.2935	120
LIN54	-2.08814	3.62562	59
ZNF207	-2.09096	20.6236	162
PPARG	-2.09482	11.9796	320
ZNF202	-2.1014	19.5682	117
CREB3L1	-2.1038	9.90658	155
TGIF2	-2.1116	36.4831	229
ZFP69	-2.11561	2.98928	59
E2F8	-2.13258	106.007	192
ZNF121	-2.14301	25.9948	110
ATF1	-2.15776	24.8891	280
ATF3	-2.15927	9.81107	363
CTCF	-2.16346	20.0945	464
ZNF217	-2.16346	13.8324	262
ZNF22	-2.17319	28.2782	118
ZNF587B	-2.17898	1.82045	59
ELK3	-2.18327	12.5476	173
TBP	-2.18469	2.35125	261
TTF1	-2.19033	1.57955	63
ZNF324B	-2.20003	4.69101	60
FOXD1	-2.20003	1.60854	52
FOSL2	-2.20412	12.5476	228
NCOA3	-2.20763	15.0432	149
TFCP2	-2.21299	16.7238	89
FOXK2	-2.21696	14.1882	157
TEAD2	-2.2188	18.8213	161
MTERF3	-2.22401	0.960983	69
ZBTB12	-2.23121	12.5476	93
ZNF830	-2.23223	14.249	101
ZBTB2	-2.23477	9.81107	95
FOS	-2.23502	14.31	287
ZNF749	-2.23629	6.43926	108
E2F4	-2.23805	37.7025	342
TOPORS	-2.2418	3.31247	54
NME2	-2.24229	10.2883	102
ZNF35	-2.24797	5.17496	115
SKIL	-2.25285	13.1254	98
ZNF184	-2.25527	12.4917	94
TMF1	-2.25768	1.19682	58
CREB3L2	-2.26245	8.3397	80
KLF6	-2.26364	13.7726	138
REXO4	-2.26482	1.17302	58
ZNF770	-2.26553	5.64975	101
RFX8	-2.266	10.8236	62
SAFB	-2.28103	1.59397	49
PLAGL2	-2.28398	8.21219	94
NFE2L2	-2.28825	11.4748	185
BNC1	-2.29003	7.85605	89
ADNP2	-2.29292	7.77392	111
PREB	-2.29292	19.2669	91
ZNF614	-2.29667	1.83624	49
ZNF286A	-2.29732	14.3714	96
MAFF	-2.29929	9.81107	287
THAP1	-2.30835	12.6038	226
ZNF485	-2.31239	16.9289	98
DR1	-2.31323	29.5334	132
ADNP	-2.31387	8.74642	132
ZUP1	-2.31744	5.11266	116
ZNF131	-2.32222	26.3735	115
YY2	-2.32634	5.58353	95
KDM2B	-2.33143	1.35596	47
SETDB1	-2.33244	16.7918	344
RUNX1	-2.33486	10.3868	374
ZNF280B	-2.33846	10.2883	69
TCF7L2	-2.33885	3.03339	318
TGIF1	-2.33905	10.8745	86
ZNF232	-2.33985	21.6373	109
ZNF100	-2.34044	35.5243	135
ZIK1	-2.34242	30.5249	117
GATAD2A	-2.34242	20.7018	89
AHCTF1	-2.35025	20.7018	104
TWIST2	-2.35698	1.62324	38
NFE2L3	-2.35736	9.81107	102
GABPA	-2.35832	10.8745	315
ZBTB33	-2.35908	5.58353	274
ZNF24	-2.35946	12.4917	139
BHLHE40	-2.36698	0.790217	229
NFYA	-2.36884	12.5476	282
SNAI2	-2.36922	6.96178	111
TFDP2	-2.36922	11.9796	95
SMAD3	-2.37144	8.3397	220
TEAD1	-2.37346	5.61654	125
POU5F1	-2.37621	16.7918	326
ETS2	-2.37621	13.7129	90
ZNF681	-2.38202	11.9255	102
GLIS3	-2.38382	6.92372	77
UBP1	-2.38739	18.6743	94
TERF1	-2.39005	47.7503	194
TIGD2	-2.39498	6.88572	104
TCF12	-2.39515	9.76346	231
HOXA1	-2.39794	5.61654	93
MBNL2	-2.39846	6.47547	83
NR3C1	-2.40603	6.47547	269
ZFP62	-2.41162	8.29697	80
HOXB4	-2.41246	6.00511	214
KLF10	-2.41614	11.422	81
SRF	-2.41664	10.8745	293
HNF4A	-2.41863	5.58353	495
ZBTB38	-2.41946	4.05621	79
ZNF138	-2.42045	8.83505	80
MTERF1	-2.42325	9.71625	61
CEBPD	-2.42357	4.31381	212
MEF2A	-2.42357	6.43926	192
RAG1	-2.42374	5.97062	89
ZNF143	-2.42521	13.7726	279
GATA2	-2.42537	7.81502	301
TFAP2C	-2.42651	10.9255	269
ERG	-2.43008	7.46344	224
EPAS1	-2.43024	9.34132	115
RFX5	-2.43489	9.71625	264
CREBZF	-2.44044	9.71625	73
ZNF469	-2.44091	0.523458	39
SOX4	-2.44295	14.31	83
THAP9	-2.45025	18.1588	93
KDM5B	-2.45423	0.0578431	483
ATF2	-2.45423	5.14375	262
GTF2B	-2.45561	0.207959	263
RELA	-2.45637	9.24941	322
BACH1	-2.45743	8.3397	325
NR1H3	-2.45758	5.55083	164
KLF9	-2.45834	7.81502	120
GLYR1	-2.45894	0.790217	159
FOSB	-2.46195	9.29525	69
PRRX1	-2.46345	5.64975	58
MSANTD3	-2.46464	4.36947	49
ARID5B	-2.46687	6.92372	79
ZNF180	-2.47129	6.03972	77
CREB3	-2.47202	11.4748	138
ZSCAN21	-2.47232	9.81107	82
PRRX2	-2.47232	4.42585	60
ZNF410	-2.47319	18.7476	90
CREB3L3	-2.47422	4.77963	56
SOX17	-2.48187	4.02947	174
TP73	-2.48473	12.6038	79
ZNF90	-2.4853	31.427	120
NFKB1	-2.48714	8.25446	127
ZNF260	-2.48756	8.29697	73
HBP1	-2.48897	8.3397	152
EEA1	-2.48954	11.3696	78
ZNF678	-2.48996	6.84802	84
ATF5	-2.49178	10.8745	71
ZBTB16	-2.49248	5.238	134
AHR	-2.49276	9.29525	151
TBX3	-2.49346	8.79048	117
HMGN3	-2.49415	0.148619	207
ESR1	-2.49734	7.85605	150
CEBPA	-2.49831	7.34438	174
AR	-2.49969	6.96178	156
ZNF697	-2.50202	2.7018	82
ZNF518B	-2.50338	3.67551	75
NR2F2	-2.50352	7.38384	234
ZNF589	-2.50515	7.38384	150
ELK1	-2.50569	0.0578431	273
ZNF852	-2.50583	1.57955	42
MITF	-2.50705	6.51187	370
MAZ	-2.5092	20.1719	257
HMG20A	-2.50961	4.77963	87
VDR	-2.50974	9.81107	296
FOXL1	-2.51014	3.67551	66
JUND	-2.51121	10.9255	373
KLF4	-2.51135	8.79048	281
ZZZ3	-2.51162	8.25446	99
SP3	-2.51188	9.81107	67
ZNF322	-2.51255	0.516698	39
NANOG	-2.51415	8.79048	259
ZKSCAN4	-2.51587	2.12983	105
TWIST1	-2.51587	4.77963	100
DRAP1	-2.51812	3.70071	89
FOXO1	-2.52035	7.38384	143
RUNX2	-2.52061	7.38384	218
STAT5A	-2.52088	7.34438	282
ZSCAN12	-2.52153	5.97062	75
ZNF460	-2.52205	8.79048	86
ZBTB24	-2.52466	6.03972	76
E2F6	-2.5266	28.0823	312
ZNF195	-2.52802	17.5051	88
ZNF598	-2.52802	2.98928	70
THAP2	-2.52853	7.81502	74
SMAD5	-2.53186	6.03972	149
ZNF263	-2.53529	9.24941	231
ZNF664	-2.53567	19.2669	81
AEBP2	-2.53694	5.20642	77
SNAI1	-2.53945	7.85605	70
ATOH8	-2.5407	6.92372	62
MAFK	-2.54258	8.29697	345
ZNF572	-2.5432	2.68131	82
FOXA1	-2.5437	5.61654	289
STAT1	-2.5437	9.34132	282
TFAP2A	-2.54617	9.85855	284
SMYD3	-2.54654	0.387216	41
SALL4	-2.54716	16.8601	156
SREBF2	-2.54741	9.76346	177
MXI1	-2.54753	7.85605	264
KLF3	-2.54777	6.84802	124
ZNF300	-2.549	14.9796	85
MEOX1	-2.54986	5.26978	57
KLF5	-2.55047	12.5476	199
NFIL3	-2.5506	12.5476	68
CBX2	-2.55072	85.6319	237
NRF1	-2.55242	16.2242	281
GATA3	-2.55242	10.3868	244
ZBTB6	-2.55425	2.72239	76
ATMIN	-2.55546	9.29525	79
RARB	-2.55606	3.75154	155
HOXC8	-2.5563	3.35962	70
GATA6	-2.55703	7.81502	237
ZNF443	-2.55871	7.38384	82
FOXA2	-2.5617	5.26978	301
ETS1	-2.56229	11.422	324
BCL6B	-2.56265	4.80939	56
CUX1	-2.56324	1.85201	413
ZNF124	-2.56348	21.3945	153
REST	-2.56407	6.92372	319
MLXIPL	-2.56502	5.61654	61
NANOGP8	-2.56526	0.143332	56
HESX1	-2.56585	1.38206	99
ZBTB39	-2.5662	1.17302	96
EBF1	-2.56632	3.72607	269
NCOA1	-2.56738	2.38881	124
ZBTB5	-2.57019	7.85605	78
ZEB1	-2.57054	6.47547	167
BHLHE23	-2.57054	12.3808	64
ZNF45	-2.57206	4.05621	89
YBX1	-2.57287	14.249	95
CEBPB	-2.5738	13.1833	243
ZNF384	-2.57449	4.74982	258
RBPJ	-2.57519	13.7129	200
ZNF85	-2.57519	60.8008	133
HOXB7	-2.57726	4.77963	158
ZNF512	-2.57749	11.9796	73
TET1	-2.5783	0.0339052	166
GLMP	-2.58206	0.637706	34
NR1H4	-2.58354	3.70071	55
CLOCK	-2.58388	1.83624	166
ZHX1	-2.58433	3.65053	122
ATF4	-2.58467	11.422	138
ZBED2	-2.58467	12.0343	82
GRHL2	-2.58478	3.33602	156
ZNF274	-2.5858	5.55083	174
CREB3L4	-2.58625	14.31	72
NR2F6	-2.58692	15.5325	136
OSR1	-2.58771	0.510042	35
ZFP91	-2.58805	13.0105	88
VEZF1	-2.58805	13.5945	78
ZNF816	-2.58939	2.96738	43
THAP11	-2.58995	6.36744	149
PRDM4	-2.58995	9.81107	73
POU5F1B	-2.59051	0.211407	39
RBAK	-2.59184	1.60854	75
MBD4	-2.59218	53.265	313
ZNF724	-2.59218	56.6664	115
MYCN	-2.5924	14.9796	323
NFIC	-2.59284	4.42585	243
ZBTB21	-2.59439	3.28921	39
CHCHD3	-2.5955	0.207959	41
MYBL1	-2.59638	82.6936	166
ZNF530	-2.5966	74.9566	149
ARID3A	-2.59879	7.34438	250
TBX18	-2.59879	3.38342	62
RXRA	-2.59988	8.74642	226
ZNF256	-2.60173	1.39523	81
SMAD1	-2.60228	12.0343	155
PGR	-2.6026	4.42585	116
ZNF597	-2.60282	3.40738	74
ZNF845	-2.60282	1.65267	69
SOX18	-2.60347	3.67551	47
NKX12	-2.60369	0.0938805	64
ARID2	-2.60692	0.981716	134
NKRF	-2.60713	30.4215	121
ZNF326	-2.60778	22.7203	90
TRPS1	-2.60821	4.39761	66
ZNF257	-2.60959	16.0914	107
MKX	-2.60991	3.35962	57
ZC3H8	-2.61013	50.5583	193
ONECUT1	-2.61045	1.42205	127
GATA1	-2.6114	8.70246	402
ZNF675	-2.6114	9.24941	111
WT1	-2.61331	6.03972	146
ELK4	-2.61384	3.31247	256
ZNF43	-2.61384	3.07805	80
NFE2L1	-2.6149	13.1254	118
FOXA3	-2.6149	4.36947	61
NFIB	-2.61521	4.80939	102
ZNF544	-2.61563	4.39761	83
HIC2	-2.61627	5.17496	91
TERF2	-2.61731	16.7918	143
ZNF77	-2.61836	2.68131	70
TCF4	-2.61951	6.00511	291
TEAD3	-2.62086	5.61654	61
TCF7L1	-2.62118	5.20642	62
JRK	-2.62221	0.293368	33
JUNB	-2.62304	13.1254	112
ZNF595	-2.62325	4.11014	53
GLI1	-2.62377	7.85605	73
IRF4	-2.62408	2.36998	255
ZBTB42	-2.6248	2.35125	37
SOX15	-2.62562	4.39761	64
SP4	-2.62634	3.01126	228
PDX1	-2.62675	0.168322	158
ZNF416	-2.62706	1.86806	76
ZNF449	-2.62767	1.85201	69
MNX1	-2.62839	0.694004	140
ETV6	-2.6289	3.65053	104
HSF2	-2.63012	10.3374	75
ZNF280A	-2.63114	4.80939	69
FOXO3	-2.63175	5.17496	207
ZBED3	-2.63246	8.3397	70
TP63	-2.63286	7.38384	265
HOXC11	-2.63347	1.02434	66
ZBTB14	-2.63347	0.503485	33
TCF21	-2.63548	4.42585	159
OSR2	-2.63579	4.86967	62
LIN28B	-2.63619	6.03972	102
RARG	-2.63679	4.39761	78
RBPJL	-2.63819	3.75154	62
ZNF737	-2.63849	0.211407	34
ZNF511	-2.63879	23.1434	87
ZNF639	-2.63899	31.9104	161
ZFY	-2.63949	4.54076	69
ZNF79	-2.63979	3.01126	65
MSC	-2.64078	6.88572	70
SATB1	-2.64147	2.38881	113
ELF1	-2.64207	0.143332	216
ZNF879	-2.64246	0.503485	35
HNF1B	-2.64444	3.72607	106
HLF	-2.64572	4.80939	61
FOXF1	-2.64572	3.03339	59
TCF20	-2.64611	1.17302	66
NR5A1	-2.6464	12.0891	74
PROX1	-2.6506	1.19682	103
SOX7	-2.65099	9.34132	68
ZNF277	-2.65196	6.43926	70
TAL1	-2.65437	5.58353	350
KLF1	-2.65475	6.36744	213
ZNF567	-2.65485	3.38342	78
RHOXF2	-2.65543	4.77963	72
MLX	-2.65581	11.9255	76
DACH1	-2.65639	3.72607	157
ZNF496	-2.6583	4.74982	70
EHF	-2.65849	8.29697	60
PRDM14	-2.65916	0.685711	180
ZBTB11	-2.66087	6.40329	125
FOXP1	-2.66143	1.62324	325
MEIS1	-2.66143	4.83953	178
HMG20B	-2.66153	10.2883	68
SNAPC4	-2.66162	4.42585	128
BHLHA15	-2.66181	2.07769	36
ZNF761	-2.66247	4.45432	67
ZNF395	-2.66436	5.17496	65
ZNF696	-2.66436	3.28921	60
ZBED5	-2.66511	0.207959	35
SPDEF	-2.66586	7.34438	57
ZNF813	-2.66605	12.3808	61
STAT2	-2.66614	4.48294	126
HES1	-2.66633	11.4748	90
HOXC4	-2.66745	1.39523	64
HOXA11	-2.66773	3.67551	66
IRF3	-2.66839	6.43926	296
SREBF1	-2.66839	10.8745	187
FOXC2	-2.66867	4.42585	61
ZFX	-2.66876	2.09491	312
MYNN	-2.66885	2.98928	115
ZNF551	-2.66904	25.1581	98
KLF7	-2.67117	5.58353	67
ZXDB	-2.6721	1.39523	63
MXD3	-2.6733	92.5464	155
BCL11A	-2.67596	3.33602	141
THAP5	-2.67788	2.1831	64
L3MBTL3	-2.67897	0.0603809	43
ZNF823	-2.67943	2.98928	64
ZNF503	-2.67943	4.80939	63
PRDM1	-2.6807	7.85605	174
ZNF652	-2.68106	3.33602	65
NR5A2	-2.68151	4.05621	111
ZNF83	-2.68196	3.72607	116
LCORL	-2.68278	0.510042	103
JAZF1	-2.68278	5.61654	63
MSX1	-2.68422	4.77963	67
ZNF33A	-2.68422	1.63789	57
ZNF789	-2.68601	21.4751	86
HMX2	-2.68726	0.00165346	100
ZNF451	-2.68753	3.33602	63
ZNF33B	-2.68815	2.4269	62
TFAP4	-2.69046	34.3512	156
ZNF266	-2.69258	5.71693	65
ATF6	-2.69461	5.11266	65
ESRRA	-2.69688	4.34161	142
PPARD	-2.69705	6.88572	230
THAP10	-2.69923	39.6684	117
ZNF649	-2.69923	0.669383	66
MAX	-2.69949	14.249	307
PAX5	-2.70053	0.817585	280
HEY2	-2.70243	4.39761	67
ARNT	-2.70329	4.42585	158
SMAD4	-2.70449	14.249	147
ZNF66	-2.70458	11.8182	60
ZNF140	-2.70501	1.86806	61
PLAG1	-2.70501	4.08307	59
POGK	-2.70586	7.81502	71
HOXC9	-2.70629	2.4269	217
ALX1	-2.70646	1.0135	65
MAFB	-2.70697	7.81502	115
ZNF292	-2.70731	0.981716	59
HMX3	-2.70757	0.0045842	90
NPAS2	-2.70902	8.38269	67
FOXN2	-2.70902	7.26608	64
HOXC6	-2.70952	4.39761	57
NFIA	-2.71037	5.20642	63
ELF5	-2.71063	3.35962	145
ZNF354A	-2.71071	7.42354	68
TBXT	-2.71079	0.00165346	108
GLI3	-2.71206	4.86967	57
TIGD6	-2.71265	2.68131	66
FOXC1	-2.71374	4.77963	70
ZKSCAN5	-2.71374	4.42585	67
AEBP1	-2.71391	0.214884	28
MEOX2	-2.71433	3.05567	49
ZNF165	-2.715	14.9165	91
HSF1	-2.71517	0.00126128	122
BRF2	-2.71542	0.143332	94
ZNF468	-2.71684	5.238	78
ZFP90	-2.71792	5.97062	59
CTCFL	-2.71817	8.83505	218
ZNF518A	-2.71825	3.70071	51
GATA4	-2.71933	2.44624	250
CXXC4	-2.71933	0.0339052	88
SETDB2	-2.71933	3.62562	63
ZNF480	-2.72016	19.4168	87
ZNF346	-2.72156	13.6536	75
ZNF311	-2.72156	1.3091	66
FOXP2	-2.72181	1.19682	153
HEYL	-2.72206	3.33602	49
GLIS1	-2.72288	1.91721	49
ZEB2	-2.72329	5.20642	118
ESR2	-2.72362	5.58353	122
FOXL2	-2.72428	1.95039	58
MBD2	-2.72493	16.0914	102
SP5	-2.72534	2.40782	61
IRF6	-2.72534	7.81502	58
GFI1B	-2.72558	5.93667	194
ZNF317	-2.72591	2.40782	58
ZNF718	-2.72616	1.59397	57
ZNF223	-2.72648	1.63789	60
SALL1	-2.72697	4.80939	63
TCFL5	-2.72754	8.3397	89
IRF1	-2.72852	3.75154	402
ZNF644	-2.7286	2.44624	111
HOXD13	-2.7286	1.24565	79
ZNF507	-2.72916	1.42205	62
PBX3	-2.72981	6.47547	244
ZKSCAN2	-2.72997	0.645507	62
GLI2	-2.73078	4.48294	63
ZNF880	-2.73078	0.302422	31
NR2C2	-2.73143	0.398266	176
CENPBD1	-2.73159	1.83624	34
ZNF629	-2.73215	2.72239	60
ZNF726	-2.7328	64.6838	119
SRCAP	-2.73296	4.72033	58
ZNF805	-2.73424	3.67551	66
KCMF1	-2.7348	18.0153	81
ZBTB26	-2.7348	0.516698	52
ZNF691	-2.7356	4.74982	83
POU2F1	-2.7364	3.31247	129
ZNF721	-2.7364	7.38384	73
ZNF706	-2.7364	8.25446	69
KLF2	-2.7364	7.34438	64
MGA	-2.73695	0.817585	53
ZNF680	-2.73743	11.9796	75
FLI1	-2.73838	4.42585	521
ZHX3	-2.73854	4.36947	56
ZNF117	-2.73854	1.68277	55
KLF15	-2.73933	3.70071	62
ZBTB10	-2.74036	3.33602	60
NR1I2	-2.74115	4.02947	110
ZNF398	-2.74194	0.808549	62
PURA	-2.74233	0.637706	32
DDIT3	-2.74453	8.79048	68
MAF	-2.74468	6.96178	106
NR1D2	-2.74484	9.85855	66
ZFP42	-2.74507	4.02947	171
BCL6	-2.74554	6.88572	187
ZNF624	-2.74609	0.836242	73
ZNF354B	-2.74609	3.70071	60
ZNF436	-2.74796	5.20642	59
ZNF569	-2.74974	1.00283	59
NR1D1	-2.75105	9.34132	64
PHF20	-2.75182	3.62562	65
SOX9	-2.75205	10.3374	180
REPIN1	-2.75488	9.85855	66
ELF3	-2.75511	7.34438	106
ZBTB4	-2.75511	3.33602	60
DMTF1	-2.75565	6.43926	59
HAND1	-2.75587	1.43557	52
SPI1	-2.75641	2.36998	262
FOXF2	-2.75664	4.05621	57
ZNF550	-2.7574	0.523458	56
HOXA3	-2.75891	4.45432	60
ZNF282	-2.75914	2.68131	55
ZNF850	-2.7608	9.15852	52
ZNF84	-2.76095	0.537153	61
NKX32	-2.76155	0.0331077	40
ZNF689	-2.7617	6.84802	102
ZNF684	-2.7617	24.3336	91
ZNF71	-2.76193	1.38206	51
USF1	-2.76253	5.55083	249
ZNF318	-2.76253	2.36998	163
MAFG	-2.76268	6.43926	113
MBD3	-2.76268	15.5325	110
IKZF2	-2.7632	2.66095	102
HOXA9	-2.76343	4.83953	112
ZNF584	-2.7638	3.97675	122
TSHZ2	-2.76418	1.88439	55
XPA	-2.76492	12.5476	75
ETV5	-2.76492	6.43926	64
SOX2	-2.76552	5.20642	265
PITX1	-2.76589	9.81107	62
HIC1	-2.76693	4.05621	52
HHEX	-2.76738	7.81502	119
DBP	-2.76738	9.34132	67
SOX11	-2.76805	6.03972	171
ZNF268	-2.76812	1.90066	58
ZNF711	-2.76916	1.88439	60
NR0B1	-2.76923	2.76397	148
HMBOX1	-2.7696	0.661344	121
ZNF197	-2.77048	0.0644424	100
ZBTB25	-2.77063	6.43926	61
ZNF57	-2.77137	1.23329	68
ZNF766	-2.77291	0.653451	102
ZNF565	-2.77305	0.669383	58
NFATC1	-2.77349	4.42585	222
HOXB9	-2.77525	4.42585	77
ZNF26	-2.77597	4.42585	87
TBX2	-2.77648	4.02947	55
ZNF576	-2.77721	6.43926	64
DLX4	-2.77743	1.02434	73
NR4A1	-2.77779	10.8745	112
ZNF227	-2.77793	1.91721	73
ARNTL	-2.77815	9.38764	123
HOXB3	-2.77837	4.45432	53
NR3C2	-2.77981	1.20887	55
PRDM5	-2.77996	2.76397	123
HOXA5	-2.78053	5.17496	60
RARA	-2.78089	5.17496	195
ZSCAN16	-2.78125	5.26978	61
SOX13	-2.78176	3.67551	107
ZFP3	-2.78197	1.86806	59
NR4A3	-2.78197	6.43926	54
ZNF296	-2.78247	3.38342	59
LHX6	-2.78297	4.05621	56
ZNF134	-2.78319	0.669383	62
ZNF430	-2.7834	2.76397	62
RLF	-2.78369	4.34161	52
ZNF432	-2.78583	2.40782	66
ZNF69	-2.78625	1.4769	55
ZFP1	-2.78654	13.7129	68
ZNF267	-2.78675	5.61654	51
NFATC3	-2.78796	5.97062	63
ZKSCAN1	-2.78817	3.31247	229
ISL2	-2.78817	0.426896	60
HOXC5	-2.78817	0.836242	56
ZNF669	-2.78937	3.70071	65
CREBL2	-2.78937	2.38881	50
ZNF654	-2.7905	0.826814	48
RFX7	-2.79169	0.297828	52
CREM	-2.79197	10.9255	562
HOXD10	-2.79239	2.14746	61
HIVEP2	-2.7933	4.42585	51
PAX8	-2.79365	4.00292	129
ZNF860	-2.79414	0.0938805	30
HNF4G	-2.79435	0.992252	124
ZNF655	-2.79588	7.38384	63
SOX6	-2.79623	3.33602	115
ZNF750	-2.79644	6.43926	105
BNC2	-2.79657	3.803	49
ZNF616	-2.79678	1.90066	56
SPIB	-2.79692	0.971429	92
ZNF212	-2.79706	2.36998	54
ZNF512B	-2.79775	3.97675	56
PPARA	-2.79796	4.80939	59
C11ORF95	-2.79796	0.145937	13
CGGBP1	-2.79831	0.0617305	30
SON	-2.79865	0.398266	26
ZNF609	-2.79886	1.16128	50
KLF11	-2.79955	9.34132	63
ZNF692	-2.79982	9.81107	57
ZNF189	-2.80003	4.83953	59
ZNF561	-2.80003	3.38342	55
RFX6	-2.80024	0.302422	50
ELF2	-2.8012	1.60854	54
ZNF587	-2.8014	3.03339	60
ZMAT1	-2.80277	2.11233	60
JDP2	-2.80325	6.88572	57
ZNF473	-2.80393	45.1368	110
CDX2	-2.804	2.76397	118
MYOD1	-2.80509	0.677574	265
ZNF114	-2.8053	8.79048	66
NR1H2	-2.8055	1.60854	98
MSX2	-2.80618	4.39761	58
CENPS	-2.80618	0.00824246	55
DLX2	-2.80889	3.67551	54
NKX28	-2.81124	0.0578431	30
HOXA10	-2.81178	6.88572	61
GSC	-2.81204	0.325966	49
PLSCR1	-2.81291	2.35125	35
ZBED1	-2.81391	7.19457	109
ZNF613	-2.81578	3.65053	56
HOXD1	-2.81604	1.91721	50
GPBP1	-2.81657	0.0331077	31
ZNF12	-2.81671	2.4269	54
ZSCAN32	-2.8169	0.0339052	30
ZNF391	-2.81737	0.409493	52
ZBTB1	-2.81757	4.36947	60
ZNF160	-2.81776	1.19682	47
GRHL3	-2.81803	6.43926	47
FOXD3	-2.81823	0.694004	68
ZFHX4	-2.81842	3.03339	53
IKZF1	-2.81875	0.653451	194
ZNF608	-2.81889	1.90066	53
PLAGL1	-2.81908	6.03972	61
HOXB13	-2.81987	4.48294	111
MEIS2	-2.82007	3.35962	118
USF2	-2.82046	3.33602	246
ZNF891	-2.82053	2.94577	37
GRHL1	-2.82086	5.17496	49
NR6A1	-2.82132	1.88439	87
SIX5	-2.82138	1.19682	219
TET3	-2.82263	0.0938805	22
JRKL	-2.82302	5.51813	78
DMRTA1	-2.82328	2.12983	54
ZIC2	-2.82347	4.39761	91
ATF7	-2.82367	0.981716	96
ZNF682	-2.82367	5.75056	63
PRDM9	-2.82393	0.516698	73
ZNF627	-2.82393	1.19682	50
HDX	-2.82432	1.17302	49
PRDM13	-2.82458	0.00948356	79
RORC	-2.82458	7.81502	63
ZNF525	-2.82478	10.2394	53
ZNF703	-2.82543	5.61654	60
RREB1	-2.82543	1.85201	52
SHOX2	-2.82543	1.43557	46
MEF2C	-2.82556	2.76397	99
TCF7	-2.82607	3.31247	168
BACH2	-2.82659	1.19682	106
ZNF32	-2.82866	6.51187	65
MIXL1	-2.8293	1.20887	81
ZNF562	-2.8293	6.40329	58
RELB	-2.82982	4.77963	96
ZBTB43	-2.82995	3.33602	54
PAX6	-2.83046	1.20887	145
FOXJ2	-2.8311	1.38206	106
ZNF287	-2.83168	0.523458	51
ZNF492	-2.83187	78.4885	132
ARID3B	-2.83187	0.00846382	39
ZNF486	-2.83206	4.9307	58
ZNF573	-2.83251	0.415217	56
CPEB1	-2.83378	0.0578431	29
ZNF768	-2.83398	0.84588	50
NFKB2	-2.83474	7.34438	96
NFX1	-2.83506	7.26608	61
ZNF155	-2.83632	0.229443	49
LEUTX	-2.83715	0.0355518	78
IRX1	-2.8374	3.33602	53
ZSCAN2	-2.83803	1.62324	53
MECOM	-2.83885	0.148619	147
FOXQ1	-2.83904	9.81107	59
KDM2A	-2.83916	0.960983	29
FOXH1	-2.83948	2.68131	52
ZNF141	-2.83948	1.60854	52
ZNF18	-2.84011	1.86806	57
ZNF557	-2.84011	1.38206	55
TSHZ1	-2.84029	4.05621	53
NR1I3	-2.84117	4.39761	46
BPTF	-2.84136	0.0590853	27
POU4F1	-2.84155	0.836242	74
NR2C1	-2.84217	3.65053	56
FOXN3	-2.84242	0.808549	52
CENPT	-2.84305	59.4829	123
MNT	-2.84435	2.68131	99
ZNF75A	-2.84491	1.63789	53
STAT5B	-2.84497	9.24941	117
BARX2	-2.84572	5.58353	51
HOXD8	-2.8459	2.44624	47
ZNF625	-2.84696	0.0630341	81
GTF2IRD2B	-2.84776	0.669383	52
HOXC13	-2.848	2.74304	64
HOXC10	-2.84819	2.72239	51
ZNF23	-2.84837	5.20642	59
TBX5	-2.8488	0.0995782	190
ZNF747	-2.84924	2.1831	53
ZSCAN29	-2.84985	1.36896	53
ZIC3	-2.84991	0.826814	66
ZBTB7C	-2.85126	3.35962	48
HOXA2	-2.85205	1.90066	44
ZNF586	-2.8523	6.40329	60
CRX	-2.85248	1.65267	83
PBX1	-2.85278	4.05621	134
IKZF5	-2.85309	2.11233	50
BATF	-2.85358	1.16128	111
FOXE1	-2.8537	0.409493	41
ZNF740	-2.85449	1.85201	104
ANKZF1	-2.85449	2.96738	52
ZNF415	-2.85473	2.68131	57
ZNF729	-2.85491	0.0339052	28
NKX31	-2.85491	0.0603809	22
TSHZ3	-2.85534	2.1831	42
NFE2	-2.8554	3.62562	225
THAP6	-2.85594	1.86806	52
TLX2	-2.85631	0.0106392	48
ZNF226	-2.85655	6.81079	59
ZNF662	-2.85691	2.20114	50
ZNF778	-2.85751	1.85201	62
GLIS2	-2.85794	4.77963	47
IKZF4	-2.85812	2.40782	57
ZSCAN9	-2.85824	0.0590853	27
PATZ1	-2.85836	4.77963	58
ZFP37	-2.85836	2.74304	53
ZNF91	-2.85872	6.07453	58
MECP2	-2.85872	2.68131	51
NKX24	-2.85914	0.0339052	27
ZNF225	-2.86004	0.510042	27
ZNF620	-2.86094	23.521	84
GZF1	-2.86171	4.34161	61
ZFHX3	-2.86231	2.12983	49
MEF2B	-2.86332	5.17496	102
ZNF658	-2.86332	2.7018	40
ZNF574	-2.86374	3.35962	47
ZNF74	-2.86392	3.67551	55
IRX5	-2.8641	3.33602	49
THAP4	-2.86469	3.01126	58
KIN	-2.86493	35.0647	101
ZNF420	-2.8651	1.22105	54
THRB	-2.8651	2.74304	51
ZNF699	-2.86552	0.826814	52
ZNF275	-2.86611	9.34132	61
MSANTD4	-2.86717	0.21846	25
MTF1	-2.86747	0.143332	25
DLX3	-2.86847	4.39761	52
NR4A2	-2.86853	6.88572	59
ZFP64	-2.86864	3.31247	65
IRX2	-2.86864	4.83953	53
HOXA7	-2.86882	3.03339	53
BAZ2B	-2.86882	0.516698	46
ZNF626	-2.86941	0.415217	47
AKAP8	-2.86964	24.1582	82
GMEB1	-2.86964	2.12983	51
ZNF799	-2.86964	1.4086	49
PRDM15	-2.86999	1.16128	62
ZNF800	-2.86999	1.85201	47
THRA	-2.87011	4.05621	54
ZNF408	-2.87058	0.817585	45
LEF1	-2.87099	5.64975	96
CREB5	-2.87157	6.07453	49
ZNF235	-2.87216	0.981716	50
TRAFD1	-2.87233	2.98928	52
FOXN4	-2.87256	2.7018	74
NFATC4	-2.87256	3.33602	43
ZNF543	-2.87315	0.523458	61
CENPB	-2.87315	9.38764	57
EBF2	-2.87419	0.645507	28
ZNF426	-2.87466	2.12983	51
ZNF264	-2.87489	2.38881	57
FOXK1	-2.87506	1.36896	121
ZNF177	-2.87506	1.42205	47
TAL2	-2.87523	4.02947	56
ZSCAN5B	-2.87564	0.653451	48
DMRT1	-2.8761	0.426896	165
ZNF273	-2.87622	61.8083	128
OTX2	-2.87622	0.551139	107
ZNF28	-2.87679	0.516698	61
TFCP2L1	-2.87697	8.83505	55
FOXP3	-2.87737	2.96738	149
TBX15	-2.87737	1.88439	45
EBF3	-2.87754	1.88439	49
CXXC1	-2.87835	4.00292	57
KMT2A	-2.87852	0.0035759	114
HOXB5	-2.87869	3.35962	53
PURB	-2.87967	0.017367	29
ZNF222	-2.88007	0.817585	47
ZSCAN10	-2.88024	1.62324	55
ZNF335	-2.88127	1.83624	45
ZSCAN22	-2.88156	1.62324	51
NEUROG2	-2.88178	0.107683	65
HOXB6	-2.88178	4.42585	55
PTF1A	-2.88178	0.000477987	37
POU2F2	-2.88184	1.36896	210
SRY	-2.88195	1.02434	183
IRF2	-2.88213	3.31247	102
ZIC5	-2.88326	2.14746	77
SALL2	-2.88326	2.14746	57
LBX2	-2.88326	0.661344	44
ZNF175	-2.88366	4.39761	102
ZBTB7A	-2.88412	1.62324	165
HNF1A	-2.8844	3.33602	46
FOXR1	-2.88553	1.68277	49
LCOR	-2.88593	1.17302	45
ZNF200	-2.88649	9.24941	62
HOXD4	-2.88666	1.0135	45
TIGD7	-2.88689	0.694004	51
SLC2A4RG	-2.88705	5.30181	55
THYN1	-2.88734	0.00824246	31
FOXS1	-2.88762	3.75154	43
BARX1	-2.88835	0.0225508	47
ZNF668	-2.88835	0.981716	46
HES3	-2.88857	0.00921731	54
STAT6	-2.88863	9.29525	72
ETV3L	-2.88913	0.817585	57
LYL1	-2.8893	1.36896	115
HOXB1	-2.88947	0.415217	44
GTF3A	-2.88969	15.468	70
DOT1L	-2.88969	2.36998	50
OVOL1	-2.88969	3.31247	38
TET2	-2.89042	0.207959	20
EGR2	-2.89059	7.81502	55
ZNF607	-2.89059	0.302422	47
SP6	-2.8917	3.33602	46
NKX26	-2.89237	0.0178193	24
TEF	-2.89321	6.03972	48
TSC22D1	-2.8936	10.9255	64
GBX2	-2.89365	1.66776	50
ZNF211	-2.89432	0.808549	50
ZNF672	-2.89448	6.43926	55
HIVEP1	-2.8947	2.7018	51
NKX25	-2.89487	0.0347512	22
ZBTB3	-2.89526	3.35962	51
SIM1	-2.89559	0.103584	43
ZFP82	-2.89614	1.4086	49
ZNF219	-2.89636	3.01126	50
IRX3	-2.89724	6.88572	56
ZNF254	-2.89724	0.523458	46
ALX4	-2.89763	1.43557	42
SNAPC2	-2.8979	0.0339052	25
SIX2	-2.89845	2.4269	78
IRX4	-2.89873	1.00283	42
POU2AF1	-2.89955	8.65876	47
ZNF431	-2.89966	2.38881	48
SOX12	-2.89982	4.74982	50
TPRX1	-2.89982	0.523458	47
BATF3	-2.9002	1.39523	43
RUNX3	-2.90059	1.59397	203
MTERF2	-2.90064	0.00366348	30
FOXJ3	-2.90075	2.68131	49
ZFP28	-2.90108	3.01126	49
ELF4	-2.90129	8.79048	53
ZNF704	-2.90146	1.90066	48
EOMES	-2.90222	1.39523	194
ZNF224	-2.90238	1.18482	46
HES2	-2.90309	3.33602	46
HOXD3	-2.90309	0.537153	41
TIGD5	-2.90363	0.214884	42
ZNF674	-2.9038	3.43145	51
IRX6	-2.9038	0.229443	33
ZNF701	-2.90401	0.653451	45
ZNF302	-2.90417	3.70071	50
ZNF253	-2.90434	0.0976707	43
NKX21	-2.90445	0.0938805	25
ZNF765	-2.90455	0.516698	48
ZFPM1	-2.90472	2.98928	50
ZBED9	-2.90553	0.017367	28
ZNF14	-2.9058	1.68277	49
ZNF174	-2.90634	0.817585	48
ZNF48	-2.90634	1.18482	45
ZNF581	-2.90795	1.71332	49
ZBTB7B	-2.90832	6.36744	50
ZNF439	-2.90865	0.415217	44
ZNF623	-2.90902	2.68131	48
ETV1	-2.90929	5.58353	125
ZNF462	-2.90972	3.33602	49
KAT7	-2.91089	0.0957715	24
ZNF20	-2.91153	2.68131	50
ZNF777	-2.91222	0.799423	42
IKZF3	-2.91259	0.222066	53
RBCK1	-2.91302	0.302422	24
DUXA	-2.91397	0.21846	40
SHOX	-2.91397	0.00143554	40
PKNOX1	-2.91408	7.34438	108
TRERF1	-2.9145	2.68131	53
ANHX	-2.91593	0.0331077	25
ESRRB	-2.91609	1.42205	102
ZNF559	-2.91609	1.39523	47
ZNF792	-2.9163	2.40782	48
ZBTB37	-2.9163	1.38206	46
ZNF354C	-2.9163	0.992252	46
ZNF25	-2.9163	2.72239	44
ETV3	-2.91645	3.28921	44
ZNF583	-2.91661	0.306977	45
CDX4	-2.91714	0.222066	54
ZNF502	-2.91714	0.409493	44
ZBTB8A	-2.91751	0.808549	26
ZNF594	-2.91766	1.36896	45
ZSCAN4	-2.91766	1.0135	43
NFIX	-2.9184	5.61654	52
POU4F3	-2.9184	0.00169706	37
MSGN1	-2.91855	0.817585	42
ZNF782	-2.91924	1.19682	50
ZNF526	-2.91997	1.83624	49
ZNF618	-2.91997	1.65267	47
SP2	-2.92023	0.817585	223
FOXI3	-2.92065	0.0938805	24
HOXD11	-2.92101	0.426896	58
ZNF560	-2.92221	0.297828	62
GCM1	-2.92221	2.46559	49
TBPL1	-2.92247	0.0013484	30
ZNF841	-2.92288	2.7018	48
ZNF181	-2.92324	0.103584	42
RFX2	-2.9234	4.39761	117
ZNF775	-2.9234	1.00283	47
NFYC	-2.92392	13.6536	66
SIX4	-2.92392	4.80939	53
KLF13	-2.9248	7.77392	97
FBXL19	-2.9248	0.0578431	21
ZNF501	-2.92495	0.148619	41
IRF9	-2.92505	7.07712	105
SP7	-2.92531	3.03339	49
OTX1	-2.92531	1.44928	45
TFEC	-2.92547	1.17302	34
ZNF570	-2.92583	0.00139197	55
HAND2	-2.92619	2.1652	45
ZNF7	-2.92686	6.43926	55
MXD1	-2.92701	5.17496	48
ZNF205	-2.92701	0.21846	40
ZNF280D	-2.92804	1.00283	44
HOXA13	-2.92824	1.02434	51
ZNF366	-2.92906	1.65267	47
CEBPE	-2.92927	3.62562	44
FIGLA	-2.92957	0.0400528	39
HES4	-2.93008	2.23762	46
E4F1	-2.93034	0.392759	32
FOXP4	-2.9311	1.62324	48
KLF8	-2.93197	3.03339	47
TBX19	-2.93283	1.39523	47
TFEB	-2.93288	2.12983	90
ZNF788P	-2.93298	38.066	97
PAX1	-2.93298	0.0220022	35
BCL11B	-2.93323	2.12983	40
HOXB2	-2.93364	3.70071	47
ZBTB44	-2.93364	0.398266	47
KLF12	-2.93364	0.992252	42
HLX	-2.93384	5.17496	47
ZNF284	-2.9345	0.661344	44
PAX9	-2.93465	3.38342	44
ZNF606	-2.93465	0.0976707	40
ZNF75D	-2.93485	1.43557	45
OVOL2	-2.93566	0.826814	36
SCMH1	-2.93601	0.0976707	23
IRF8	-2.93626	3.38342	69
ZNF790	-2.93636	0.653451	46
CSRNP1	-2.93676	0.0578431	19
TFE3	-2.93737	5.11266	48
EGR3	-2.93752	5.17496	46
ZNF709	-2.93752	0.0178193	44
SOX10	-2.93767	1.88439	79
ASCL5	-2.93777	0.288952	24
PRDM16	-2.93802	0.537153	39
ZSCAN23	-2.93802	0.0355518	36
ZNF736	-2.93827	1.85201	27
ZKSCAN8	-2.93827	0.0938805	24
ZXDA	-2.93852	1.39523	45
CC2D1A	-2.93852	0.817585	24
ZFAT	-2.93887	0.653451	72
SMAD9	-2.93902	3.72607	48
NR2F1	-2.93927	4.05621	81
ZNF558	-2.93937	2.7018	46
MESP1	-2.93967	0.836242	44
SPEN	-2.94002	0.00846382	25
ZNF883	-2.94027	0.000434512	27
ZNF16	-2.94067	1.19682	45
ZNF17	-2.94101	0.21846	39
DNTTIP1	-2.94101	0.00344455	27
ZBTB32	-2.94136	0.971429	55
ZNF324	-2.94136	0.211407	40
ARX	-2.94166	0.530325	40
ZNF132	-2.94201	0.148619	40
HIF3A	-2.94265	4.42585	45
ZNF552	-2.94265	2.98928	45
PEG3	-2.94275	0.0178193	24
ZNF148	-2.94285	2.38881	45
PITX2	-2.943	4.39761	49
ZNF764	-2.943	2.72239	48
ZNF182	-2.943	1.17302	40
MYF5	-2.94349	0.530325	48
HIVEP3	-2.94349	2.7018	42
ONECUT2	-2.94364	1.63789	44
ZNF772	-2.94384	0.214884	41
ZNF619	-2.94433	1.39523	46
ISL1	-2.94483	1.00283	43
FAM200B	-2.94522	8.69e-05	29
ZNF3	-2.94596	6.43926	54
ZFP41	-2.94611	7.7333	57
ZNF350	-2.94645	2.44624	48
LHX4	-2.94709	0.036401	40
ZHX2	-2.94743	1.85201	94
ZNF577	-2.94743	0.302422	39
SP8	-2.94778	1.42205	44
NEUROD1	-2.94792	0.101549	80
HOXD9	-2.94807	1.43557	43
ZNF875	-2.94827	1.36896	45
PHOX2A	-2.94856	0.233215	38
ERF	-2.94876	2.40782	46
ZNF717	-2.94905	0.109803	44
TBX20	-2.94924	0.855426	35
ZNF236	-2.94924	0.0347512	35
ATOH1	-2.95002	0.421017	36
ZNF394	-2.95022	4.72033	50
PRDM2	-2.95022	0.214884	39
ZNF827	-2.95036	1.4086	44
ZNF135	-2.95071	0.808549	43
ZNF521	-2.951	3.38342	49
TIGD1	-2.95134	0.392759	23
ZSCAN25	-2.95158	0.0578431	22
ZNF582	-2.95182	0.297828	41
HOXA4	-2.95294	1.42205	42
LHX9	-2.95294	0.826814	41
NCOA2	-2.95318	1.17302	96
TCF23	-2.95328	4.42585	48
PBX4	-2.95342	1.36896	46
ZNF221	-2.95342	0.0617305	43
POU3F1	-2.954	2.1831	138
SALL3	-2.9541	1.0135	51
ZNF133	-2.95424	1.86806	46
ZNF250	-2.95439	5.17496	50
ASCL1	-2.95463	1.43557	88
TCF15	-2.95472	3.01126	48
DZIP1	-2.95554	4.02947	49
ZNF230	-2.95569	1.38206	43
ZBTB41	-2.95665	1.38206	47
TBX10	-2.95698	1.00283	34
RORA	-2.95746	1.63789	43
LHX3	-2.95809	0.107683	43
IRF5	-2.95823	2.36998	37
ZNF334	-2.95842	0.403843	45
HOXA6	-2.95842	0.836242	44
BBX	-2.95871	3.03339	47
ZNF304	-2.95938	1.65267	46
PROX2	-2.95966	0.653451	45
DEAF1	-2.96038	1.63789	106
PBX2	-2.96047	3.65053	84
ZNF621	-2.96047	0.510042	41
FOXN1	-2.96047	3.70071	40
ARID3C	-2.96071	0.0331077	17
PRDM8	-2.96109	2.14746	42
ZNF700	-2.96142	1.17302	39
FOXD2	-2.96156	1.86806	48
ZNF578	-2.96156	0.808549	44
ZNF10	-2.96156	1.00283	43
ZNF358	-2.96223	0.101549	41
ZNF514	-2.96284	0.836242	38
SP100	-2.96317	6.00511	50
ZNF8	-2.96332	2.98928	36
ZNF44	-2.96393	0.297828	37
ZSCAN20	-2.96459	0.799423	51
MYSM1	-2.96459	0.523458	35
ARGFX	-2.96553	1.38206	44
FEV	-2.96581	0.0203151	34
NEUROD2	-2.96591	0.019315	125
SEBOX	-2.96591	8.25446	44
HEY1	-2.96647	5.20642	46
HOXB8	-2.96694	0.992252	43
ZNF837	-2.96788	3.82886	49
SETBP1	-2.96816	1.17302	40
ZSCAN5C	-2.96834	8.69e-05	58
DPF1	-2.96862	9.85855	56
OLIG2	-2.96895	1.02434	144
DLX5	-2.96942	2.44624	45
ZNF70	-2.96956	0.516698	41
SNAPC5	-2.97058	0.00366348	23
BHLHE22	-2.97095	0.00344455	58
ZNF600	-2.97114	1.95039	44
ZNF519	-2.97128	80.6743	139
ZBTB49	-2.97128	0.0938805	22
KLF16	-2.9716	4.36947	50
ZNF446	-2.97174	2.7018	39
ZBTB47	-2.97188	1.63789	41
ASCL3	-2.97206	1.86806	40
MYOG	-2.97257	0.992252	288
ZNF251	-2.97313	2.7018	45
ZSCAN26	-2.97336	0.00126128	25
TBX22	-2.97345	0.000477987	35
ZNF234	-2.97391	0.0976707	36
REL	-2.97405	4.72033	47
HSF4	-2.97405	1.60854	40
ZNF575	-2.97451	1.88439	42
ZNF532	-2.97465	3.70071	47
ZNF283	-2.97497	0.523458	42
THAP7	-2.97497	0.148619	36
ZFP30	-2.97557	1.86806	45
SIX6	-2.97575	0.0103722	36
DBX1	-2.97603	0.00414552	33
POU3F2	-2.97626	0.836242	101
ZNF487	-2.97635	2.40782	45
RHOXF2B	-2.97759	0.0178193	33
ZNF214	-2.97772	0.306977	38
HES7	-2.97818	0.992252	44
ETV7	-2.97864	0.727926	36
MSANTD1	-2.97886	0.0035759	22
TFAP2B	-2.97896	1.0135	42
ZBTB20	-2.97909	3.35962	44
ZNF708	-2.97923	0.222066	39
HINFP	-2.97955	0.00846382	79
SPIC	-2.98	2.11233	44
ZNF34	-2.98	0.826814	44
ZNF735	-2.98046	0.00126128	24
ZNF846	-2.98105	1.62324	45
DPRX	-2.98105	0.103584	38
ZBTB45	-2.98123	2.12983	42
PKNOX2	-2.98195	2.44624	45
PRDM10	-2.98195	0.0976707	37
ZNF773	-2.98318	0.214884	41
ZNF763	-2.98318	0.0603809	39
ZNF37A	-2.98331	1.17302	41
ASCL2	-2.98394	3.31247	44
SIX1	-2.98408	4.39761	48
ZXDC	-2.98408	2.11233	43
NPAS1	-2.98453	0.530325	39
ZNF746	-2.98466	7.85605	52
ZNF397	-2.98543	0.00846382	22
ZNF710	-2.98574	1.85201	41
ZNF2	-2.9861	2.98928	36
TIGD3	-2.98619	13.0678	59
THAP8	-2.98632	0.971429	41
CSRNP2	-2.98655	0.143332	19
DPF3	-2.98677	2.72239	42
GLI4	-2.987	0.302422	21
ZNF510	-2.98709	0.105629	37
RXRB	-2.98735	8.74642	53
YBX3	-2.98767	0.0339052	18
CUX2	-2.98856	0.523458	33
ZNF665	-2.98869	4.05621	46
ZNF610	-2.98989	0.392759	38
TCF24	-2.99003	1.86806	43
RAX	-2.99047	0.00169706	29
NKX63	-2.99078	0.00126128	23
SOX3	-2.99154	3.03339	45
ZNF30	-2.99154	1.36896	43
HOXC12	-2.99154	0.0225508	33
MEF2D	-2.9918	2.38881	42
ZFP14	-2.99198	0.817585	42
MESP2	-2.99224	2.11233	43
ZNF418	-2.99224	0.15683	43
ZNF341	-2.99255	2.09491	42
ZNF365	-2.99269	1.62324	38
DLX1	-2.9933	1.88439	41
ZNF98	-2.9933	0.0603809	36
LMX1B	-2.9933	0.0644424	30
GTF2IRD2	-2.99401	3.62562	46
ARHGAP35	-2.99454	0.00872961	21
HES6	-2.99506	26.7484	80
POU4F2	-2.99577	0.0672726	102
ZNF136	-2.99607	0.415217	39
POU2F3	-2.99638	3.33602	42
ZNF142	-2.99651	1.85201	38
ZNF780B	-2.99664	0.398266	37
NKX61	-2.99673	0.0938805	20
NAIF1	-2.99717	0.143332	20
MLXIP	-2.99739	3.65053	46
FOXD4L5	-2.99739	0.0103722	36
ZNF585A	-2.99769	1.00283	41
LHX2	-2.99774	2.1652	95
ZNF786	-2.99883	1.24565	42
FOXB1	-2.99883	0.0106392	33
ZNF547	-2.99957	0.398266	40
ZNF433	-3.00087	0.530325	40
ZNF383	-3.0013	0.0183173	37
PHOX2B	-3.0013	0.00948356	31
ZSCAN18	-3.00217	3.65053	46
ZNF331	-3.00217	5.33395	45
ZNF783	-3.00217	1.18482	38
ZNF687	-3.0026	2.66095	44
ZNF286B	-3.0026	8.69e-05	22
AKAP8L	-3.00303	8.74642	52
AIRE	-3.00303	3.05567	44
GMEB2	-3.00303	1.85201	41
ZNF488	-3.00303	3.43145	34
RFX4	-3.00346	0.537153	36
HOMEZ	-3.00432	2.68131	42
FEZF1	-3.00432	0.00948356	29
DMRT2	-3.00475	2.7018	43
ZNF592	-3.00561	0.297828	44
FIZ1	-3.00561	1.59397	40
GFI1	-3.00561	2.09491	38
ZNF676	-3.00561	0.151318	36
ZNF404	-3.00604	1.0135	40
YBX2	-3.00689	11.422	55
NFE4	-3.00689	0.0331077	10
ZNF490	-3.00732	1.17302	39
TLX1	-3.00732	0.0214087	35
ZNF641	-3.00775	2.46559	38
GPBP1L1	-3.00775	0.00824246	21
SATB2	-3.00817	2.1652	42
VENTX	-3.00817	0.225775	32
ZNF599	-3.0086	0.0183173	32
ZNF506	-3.00903	0.302422	35
STAT4	-3.00945	1.62324	119
ZNF524	-3.00945	0.325966	33
ARID5A	-3.00988	0.143332	18
CDX1	-3.0103	1.86806	34
MYRFL	-3.0103	0.0339052	12
ZNF804A	-3.01072	0.981716	35
ZNF540	-3.01072	0.000391041	29
ZNF442	-3.01115	2.14746	42
ZNF470	-3.01115	0.151318	34
ZFP57	-3.01157	8.83505	54
ZFP2	-3.01242	1.4086	41
ZNF407	-3.01242	0.981716	36
POU3F4	-3.01242	0.21846	35
BAZ2A	-3.01326	1.36896	37
ZNF555	-3.01326	0.211407	36
DMRTA2	-3.01326	0.0372993	30
ZNF320	-3.01368	0.0355518	32
ZNF484	-3.0141	0.302422	36
NRL	-3.01536	0.551139	35
ZNF112	-3.01536	0.00824246	21
NFAT5	-3.01578	4.02947	41
SOHLH1	-3.01578	1.85201	37
MBD1	-3.0162	8.29697	52
ZFP92	-3.0162	1.17302	39
ZNF713	-3.0162	0.817585	38
POU6F1	-3.0162	1.18482	33
CAMTA1	-3.0162	0.398266	32
ZNF41	-3.01662	0.653451	35
NEUROD6	-3.01662	0.00139197	25
ZNF566	-3.01787	2.40782	42
ZNF611	-3.01787	0.297828	36
USF3	-3.01828	0.00846382	20
ZNF101	-3.0187	0.438899	35
HSFX1	-3.0187	0.207959	18
ARNT2	-3.01912	3.03339	42
CARF	-3.01912	0.00846382	20
PIN1	-3.01912	0.0331077	16
FOXG1	-3.01995	1.19682	37
FOXR2	-3.01995	0.426896	36
HSFY1	-3.01995	0.293368	18
ZNF679	-3.02036	1.20887	38
DMBX1	-3.02036	0.321118	33
EGR4	-3.02078	1.39523	39
ZNF385B	-3.02078	0.297828	33
KLF17	-3.0216	2.72239	39
AHDC1	-3.02284	0.403843	35
ZNF787	-3.02284	0.222066	33
ETV2	-3.02325	0.669383	71
FOXI1	-3.02449	1.0135	36
FOXO4	-3.02572	3.70071	42
GCM2	-3.02612	0.0391013	29
ZNF483	-3.02735	0.0347512	31
ZNF653	-3.02735	0.0355518	29
DLX6	-3.02776	0.0203151	30
ZNF229	-3.02816	0.297828	25
ZNF385A	-3.02857	2.68131	39
NEUROG3	-3.02857	0.00948356	30
ZNF81	-3.02898	0.0995782	30
ZNF248	-3.02938	1.00283	37
ZBTB34	-3.02938	0.653451	35
FOXD4L4	-3.02938	0.0339052	19
ZKSCAN3	-3.02979	4.72033	45
SOHLH2	-3.02979	0.403843	36
ATF6B	-3.02979	0.0339052	19
PAX3	-3.03019	0.409493	37
SOX21	-3.0306	1.4086	37
ZNF445	-3.0306	0.653451	36
ZNF829	-3.031	3.67551	42
ZNF467	-3.03141	2.72239	38
SP9	-3.03141	0.0035759	20
EMX2	-3.03181	1.39523	39
MEIS3	-3.03222	2.12983	38
ZNF423	-3.03262	0.685711	37
SIM2	-3.03302	2.12983	41
GSX2	-3.03302	0.000130308	24
ZBTB17	-3.03342	2.36998	39
ZBTB40	-3.03342	1.62324	37
L3MBTL4	-3.03342	0.0578431	19
ZNF554	-3.03463	0.398266	35
ZNF417	-3.03463	0.302422	33
ZBTB22	-3.03543	3.67551	41
ZNF771	-3.03543	0.685711	37
FERD3L	-3.03543	0.00165346	29
ZNF548	-3.03583	0.21846	32
RORB	-3.03623	1.18482	35
ZNF780A	-3.03822	0.225775	33
FLYWCH1	-3.03862	0.145937	17
RFX1	-3.03941	0.148619	87
ZNF836	-3.03941	0.302422	35
ZNF444	-3.03941	0.0630341	30
ZNF843	-3.03941	0.0355518	30
ATOH7	-3.03981	0.225775	32
ZNF671	-3.04021	2.12983	41
TBX21	-3.0406	0.0957715	73
MTERF4	-3.041	0.0183173	19
NR2E3	-3.04179	0.669383	26
ISX	-3.04218	0.510042	26
NKX62	-3.04258	0.0183173	17
ZNF491	-3.04297	0.0183173	32
IRF7	-3.04376	2.98928	37
TFDP3	-3.04376	0.0347512	28
ZNF667	-3.04454	1.44928	37
ZNF438	-3.04493	0.992252	35
ZNF529	-3.04727	0.653451	36
DMRT3	-3.04727	0.0106392	27
ZNF169	-3.04766	2.72239	41
CIC	-3.04766	0.799423	32
NFATC2	-3.04805	5.20642	42
POU1F1	-3.04844	0.409493	33
NOBOX	-3.04883	0.225775	34
ZSCAN1	-3.04883	0.00872961	27
ZNF596	-3.04961	1.85201	39
HMX1	-3.04961	0.00174066	27
SIX3	-3.05038	0.0658047	31
ZNF791	-3.05077	2.4269	38
VAX2	-3.05077	0.162475	32
WIZ	-3.05115	0.523458	32
ZIC1	-3.05154	1.42205	37
ZNF440	-3.05154	0.222066	31
ZNF454	-3.05154	0.0178193	29
ZNF564	-3.05192	0.398266	35
SCML4	-3.05192	0.392759	31
ZSCAN5A	-3.05231	3.03339	41
LHX1	-3.05231	1.43557	29
SKOR2	-3.05269	0.00824246	19
ZNF343	-3.05346	1.36896	39
ZNF528	-3.05385	0.992252	36
ZNF660	-3.05385	0.302422	34
ZNF534	-3.05423	0.00126128	18
ZNF630	-3.05461	0.0183173	17
PHF21A	-3.055	0.516698	30
MYRF	-3.055	0.000391041	18
SP110	-3.05576	1.68277	32
ZNF329	-3.05614	0.817585	36
CASZ1	-3.05614	0.981716	34
PRDM6	-3.05652	0.415217	31
SP140L	-3.05652	0.0035759	16
HES5	-3.0569	3.33602	37
ZNF471	-3.0569	0.523458	34
ZNF362	-3.05729	1.88439	36
ZBTB18	-3.05767	0.000391041	15
ZNF516	-3.05881	1.17302	36
TIGD4	-3.05881	0.15683	30
GATAD2B	-3.05918	3.28921	38
BATF2	-3.05918	0.836242	28
ZNF785	-3.05918	0.00824246	18
ZNF441	-3.05956	0.297828	34
NANOGNB	-3.05956	0.0178193	18
ZNF556	-3.05994	2.14746	39
ZNF154	-3.05994	1.38206	37
CAMTA2	-3.06032	0.211407	26
RAX2	-3.0607	1.20887	37
ZNF549	-3.06108	1.6981	38
MYF6	-3.06145	0.154034	28
MYT1L	-3.06145	0.00366348	17
FOXD4	-3.06221	0.162475	32
ZSCAN31	-3.06221	0.017367	18
MYPOP	-3.06258	0.0183173	14
TFAP2D	-3.06296	0.00147912	27
ZNF428	-3.06333	3.70071	39
EN2	-3.06371	0.421017	33
ZNF707	-3.06408	0.981716	34
ZNF333	-3.06446	0.653451	35
FOXJ1	-3.06558	6.43926	41
ZNF419	-3.06558	0.409493	32
ZNF776	-3.0667	0.0188159	28
GTF2IRD1	-3.06707	0.0339052	17
ALX3	-3.06744	0.0103722	28
FOXI2	-3.06856	0.421017	33
SOX5	-3.0693	0.817585	31
ZNF835	-3.06967	0.00379489	26
ZNF345	-3.06967	0.000434512	24
ZNF580	-3.07004	1.4086	35
GBX1	-3.07004	0.000521466	21
ZNF208	-3.07078	0.0976707	30
ZNF527	-3.07115	0.00392635	26
LTF	-3.07151	8.69e-05	16
OLIG3	-3.07188	0.0391013	27
ZNF99	-3.07225	0.0339052	28
MXD4	-3.07335	4.39761	38
TBX6	-3.07335	1.16128	35
SOX14	-3.07335	0.000521466	22
KCNIP3	-3.07335	8.69e-05	13
ZNF568	-3.07372	0.00895122	27
ZNF705E	-3.07372	0.0938805	15
ST18	-3.07408	0.151318	30
ESX1	-3.07518	0.0658047	25
ZMAT4	-3.07518	0.019315	25
ZNF414	-3.07555	0.21846	31
ZNF615	-3.07591	0.302422	32
THAP3	-3.07664	0.21846	29
DACH2	-3.07664	0.00846382	25
POU6F2	-3.077	0.0035759	25
ZGPAT	-3.07773	0.392759	31
ZNF808	-3.07846	0.036401	27
L3MBTL1	-3.07846	0.017367	17
GATA5	-3.07882	0.54409	32
ZNF571	-3.07882	0.0188159	27
ASH1L	-3.07918	0.0976707	24
ZNF385D	-3.07954	0.293368	30
ZNF513	-3.0799	0.530325	29
LHX8	-3.08099	0.225775	30
PRR12	-3.08099	0.0603809	27
LMX1A	-3.08135	0.00392635	26
ZNF814	-3.08171	0.000391041	16
ZNF316	-3.08207	0.214884	26
HELT	-3.08243	0.0701725	27
TBX1	-3.08314	2.44624	37
ZNF425	-3.08314	0.661344	33
ZNF579	-3.0835	0.105629	29
ZBTB46	-3.08458	3.31247	38
ZNF688	-3.08493	0.864867	32
ZNF546	-3.08529	0.145937	29
PAX4	-3.086	0.0355518	27
PURG	-3.08636	0.00344455	16
ZNF429	-3.08672	0.00872961	26
OTP	-3.08672	0.00156628	22
EN1	-3.08707	1.44928	33
RXRG	-3.08707	1.4086	33
ZNF517	-3.08707	0.0617305	27
DMRTB1	-3.08743	0.311669	32
INSM1	-3.08849	0.523458	29
ZNF728	-3.08884	0.000391041	16
TBX4	-3.0892	0.103584	26
NHLH1	-3.08991	0.222066	28
CSRNP3	-3.08991	0.00824246	16
ZGLP1	-3.09061	0.000391041	16
FOXD4L1	-3.09202	0.225775	29
ZNF233	-3.09237	0.0188159	26
ZNF821	-3.09272	0.392759	30
ZNF337	-3.09342	2.09491	35
CENPX	-3.09482	0.00824246	8
ZNF285	-3.09587	0.00126128	16
ESRRG	-3.09621	0.297828	30
ZNF493	-3.09656	0.154034	28
HOXD12	-3.09656	0.000521466	18
ZNF677	-3.0976	0.398266	27
NEUROG1	-3.09795	0.237022	29
ZNF276	-3.09795	1.16128	29
ZNF76	-3.0983	0.981716	28
ZNF804B	-3.0983	0.000434512	18
ZNF382	-3.09899	0.311669	30
NEUROD4	-3.09968	0.00895122	22
EVX1	-3.10003	0.0231459	23
ZFPM2	-3.10037	2.44624	35
FOXD4L3	-3.10037	4.34e-05	20
SCRT2	-3.1014	0.0617305	21
ZNF705A	-3.10175	3.45568	31
INSM2	-3.10175	0.0183173	24
ZNF853	-3.10175	0.000391041	13
ZNF774	-3.10209	0.0603809	25
DMRTC2	-3.1038	0.103584	27
MZF1	-3.10415	1.00283	27
ZNF844	-3.10483	0.00344455	16
SNAI3	-3.10551	0.817585	29
PRDM12	-3.10551	0.00392635	21
OLIG1	-3.10619	1.42205	30
FOXB2	-3.10721	4.34e-05	19
AKNA	-3.10755	0.971429	29
ONECUT3	-3.10755	0.15683	28
GSX1	-3.10924	0.000130308	20
NKX23	-3.10958	0.00344455	15
SOX1	-3.11093	0.240937	26
SOX8	-3.1116	1.18482	30
ZNF396	-3.11227	0.302422	29
HSFY2	-3.11261	0.0331077	13
TBR1	-3.11361	0.00895122	19
DBX2	-3.11461	0.302422	25
ZNF461	-3.11494	0.00392635	23
LBX1	-3.11494	0.00174066	20
BHLHE41	-3.11494	0.000391041	15
ZNF793	-3.11561	0.0603809	25
ZNF319	-3.11628	0.392759	27
NPAS3	-3.1176	0.403843	25
ZNF605	-3.11793	0.0355518	23
MAFA	-3.11959	0.0617305	24
ZNF19	-3.11959	0.036401	23
BARHL1	-3.12024	0.000477987	17
NPAS4	-3.12123	0.661344	28
EMX1	-3.12156	0.0198148	20
ZNF646	-3.12222	0.0617305	25
TLX3	-3.12222	0.00445255	21
GSC2	-3.12222	0.000130308	18
NOTO	-3.12222	0.000130308	18
SAFB2	-3.12254	0.00366348	12
KLF14	-3.1232	0.101549	18
EBF4	-3.12385	0.826814	28
MYCL	-3.12418	0.00824246	15
ZNF628	-3.12483	0.211407	27
FOXD4L6	-3.12516	0.426896	20
ZBTB48	-3.12548	1.16128	29
NR2E1	-3.12548	0.229443	23
ZFHX2	-3.12581	0.653451	29
POU3F3	-3.12678	0.233215	23
ZNF563	-3.12808	0.523458	27
ZNF784	-3.12808	0.237022	25
PITX3	-3.1284	0.0658047	22
SKOR1	-3.12937	8.69e-05	14
ZKSCAN7	-3.13001	0.00130484	14
CXXC5	-3.13033	8.69e-05	12
NHLH2	-3.13098	0.00392635	18
SGSM2	-3.13194	0.00344455	12
ZIC4	-3.13226	0.107683	25
FOXO6	-3.13258	0.817585	28
ZNF585B	-3.13258	0.151318	25
NKX22	-3.13322	0.00130484	14
ZNF500	-3.13386	0.151318	25
SKI	-3.1345	0.000391041	12
ZNF157	-3.13481	0.398266	26
DRGX	-3.13481	0.000434512	18
OVOL3	-3.13481	0.00824246	14
ZNF385C	-3.13513	0.653451	26
SCRT1	-3.13513	0.00130484	11
ZNF648	-3.13577	0.0183173	21
PROP1	-3.13609	0.0214087	19
RHOXF1	-3.13735	0.148619	25
SP140	-3.13735	0.293368	23
BHLHA9	-3.13893	0.00366348	12
ZNF727	-3.13893	0.00846382	12
RFX3	-3.13988	0.297828	26
ZIM3	-3.14082	0.0188159	21
ZNF831	-3.14082	0.00445255	18
FEZF2	-3.14114	0.0203151	21
ZBTB8B	-3.14208	0.00130484	13
ASCL4	-3.14364	0.00414552	19
ZNF213	-3.1452	0.148619	24
TFAP2E	-3.14768	0.0347512	21
HSF5	-3.14799	0.306977	23
TERB1	-3.14829	0.00824246	12
ZNF781	-3.14922	0.148619	23
RBSN	-3.14953	8.69e-05	12
ZNF716	-3.14983	0.0035759	18
TGIF2LX	-3.14983	0.0188159	16
ZNF474	-3.15014	0.685711	20
ZNF80	-3.15014	0.0372993	19
ZNF497	-3.15198	0.00948356	19
PAX7	-3.15229	0.103584	22
MYT1	-3.15259	0.00846382	17
ZNF541	-3.1532	0.0617305	20
VAX1	-3.1532	0.00165346	16
MBD6	-3.1532	0.00366348	11
ZNF347	-3.15412	0.0590853	21
PAX2	-3.15473	0.105629	19
ZSCAN30	-3.15503	0.000391041	12
UNCX	-3.15534	0.000130308	15
ZNF536	-3.15655	0.0995782	21
TGIF2LY	-3.15715	0.0449861	18
ZNF865	-3.15866	0.00344455	12
POU5F2	-3.15897	8.69e-05	11
CBLL2	-3.16107	0.398266	18
FAM170A	-3.16346	0.00895122	17
BARHL2	-3.16346	0.00169706	15
VSX1	-3.16406	0.0203151	18
SOX30	-3.16613	0.0391013	17
LHX5	-3.16702	4.34e-05	12
NKX11	-3.16702	0.0035759	8
ZNF705D	-3.17056	0.0995782	15
ZIM2	-3.17056	0.0339052	14
ZNF479	-3.17435	0.00392635	13
ZNF683	-3.17464	0.0231459	13
CPXCR1	-3.18184	0.00130484	11
EVX2	-3.18469	0.000130308	7
TBPL2	-3.18639	0.000391041	8
CCDC17	-3.18724	0.000391041	8
PHF1	-3.1959	8.69e-05	6
